# Species-specific responses of helminths to temperature and moisture: long-term and multi-scale analyses in a free-living rodent

**DOI:** 10.64898/2026.04.21.719831

**Authors:** Abosede E. Olarewaju, Urszula Zawadzka-Pawlewska, Victoria I. Ayansola, Alyssa Dunn, Anna Rybińska, Anna Bajer, Jerzy Behnke, Mohammed Alsarraf, Dorota Dwużnik-Szarek, Katarzyna Tołkacz, Maciej Grzybek, Jolanta Behnke-Borowczyk, Agnieszka Kloch

**Affiliations:** University of Warsaw, Institute of Ecology, Faculty of Biology, Warsaw, Poland; University of Warsaw, Faculty of Geography and Regional Studies, Warsaw, Poland; Pitzer College, 1050 N. Mills Avenue, Claremont, CA 91711, USA; University of Warsaw, Department of Eco-Epidemiology of Parasitic Diseases, Faculty of Biology, Warsaw, Poland; School of Life Sciences, University of Nottingham, University Park, Nottingham, UK; Institute of Biochemistry and Biophysics, Polish Academy of Sciences, Warsaw, Poland; Department of Tropical Parasitology, Institute of Maritime and Tropical Medicine, Medical University of Gdańsk, Gdynia, Poland; Department of Forest Entomology and Pathology, Faculty of Forestry and Wood Technology, Poznań University of Life Sciences, Poznań, Poland

**Keywords:** Climatic variation, Helminth ecology, Host-parasite interactions, Parasite burden, Wild rodent

## Abstract

Parasite infections in wildlife vary across time and space due to interactions among host biology, ecological processes, and climatic variability. Under ongoing climate change, understanding how temperature, precipitation, or humidity influences parasite dynamics is important for predicting shifts in infection patterns and host-parasite interactions. Here, we examine how variation in climatic conditions is associated with helminth infections in a free-living rodent, the bank vole (*Myodes glareolus*), across 17 years and multiple spatial scales. Using zero-inflated generalised linear models, we quantified the effects of climatic variables on individual parasite burden. Climatic conditions (temperature and humidity or precipitation) affected helminth infections across all analysed scales, though the strength and direction of these effects differed among parasite species and between temporal and spatial scales. In the temporal dataset, parasite load was associated with seasonal variation in weather conditions, whereas in the spatial datasets, infection levels were linked to yearly average climatic variables. The differences reflect species-specific parasites’ life histories and transmission strategies. Our findings highlight the importance of analysing individual parasite species rather than overall parasite load or aggregated infection indices when assessing the impacts of climatic variation on host-parasite dynamics.
