## Supplementary Tables S1 - S9 for "Species-specific responses of helminths to temperature and moisture: long-term and multi-scale analyses in a free-living rodent"

### Sheet: S1
Table S1. Summary of data included in the temporal dataset. Population density (dens) was estimated as the number of voles captured per 10⁴ trap-hours
year	month	dens	n sampled
1999	Sept	188.3	40
2002	Sept	85.5	72
2003	Oct	2025-10-04	11
2003	Sept	21.2	40
2004	May	2025-02-04	6
2004	July	23.3	39
2004	Sept	80.6	29
2005	May	2025-11-01	12
2005	Sept	220.1	51
2006	May	3.95	10
2006	Sept	55.2	115
2007	May	2025-12-02	18
2007	Oct	117.6	17
2007	Nov	148.5	29
2007	Sept	111.8	20
2010	May	25.4	22
2010	Sept	125.3	91
2014	Aug	NA	84
2016	Aug	34.5	51

### Sheet: S2
Table S2. Summary of data included in the medium-scale spatial dataset. Population density was estimated as the number of voles captured per 10⁴ trap-hours Sites are sorted from north to south. Merged sites are marked with respective upper indices.
site	region	latitude	longitude	density	n sampled
Tałty	Mazury	53.8947	21.5514	43.33	39
Urwitałt	Mazury	53.7986	21.6547	69	51
Kury	Mazowsze	52.411	21.5141	187.5	54
Grabów	Mazowsze	52.407	21.4901	55.56	16
Zelejowa1	Góry Świętokrzyskie	50.8248	20.4514	17.36	5
Chęciny1	Góry Świętokrzyskie	50.7911	20.4498	13.89	4
Hruskova2	Slavkovský les	50.1619	12.6878	16.03	6
Novina2	Slavkovský les	50.1533	12.6766	45.83	11
Kaceřov2	Slavkovský les	50.1418	12.511	54.69	21
Wapienica3	Beskid Żywiecki	49.7826	18.9813	9.26	2
Roztoka3	Beskid Żywiecki	49.7536	19.1708	32.41	7
Płone3	Beskid Żywiecki	49.5681	19.2079	13.89	4
Smrk	Křižanovská vrchovina	49.2322	16.0237	93.75	18
Studenec	Křižanovská vrchovina	49.2246	16.0569	72.92	14
Vladislav	Křižanovská vrchovina	49.2158	15.9617	67.71	13
Březník	Křižanovská vrchovina	49.1858	16.1745	145.83	21

### Sheet: S3
Table S3. Summary of data included in the large-scale spatial dataset derived from published works. n - number of voles screened for parasites, period - time span when the analysed voles were captured.
location	country	source	period analysed	voles (n)	N	E
Fruška Gora	Serbia	[1]	1985-2005	588	45.1528303	19.7142000
Kongelunden	Denmark	[2]	2014	21	55.570556	12.586667
Chatillon-en-Michailles (Ain)	France	[3]	2014	36	46.145278	5.800556
Cormaranche-en-Burgey (Ain)	France	[3]	2014	32	45.953611	5.612222
Mont-sous-Vaudrey (Jura)	France	[3]	2014	22	46.981111	5.603056
Chaux-des-Crotenay(Jura)	France	[3]	2014	34	46.658333	5.968056
Pyrennes	France	[4]	1975-2003	105	42.5	2.35
Montseny Massif (Catalonia)	Spain	[4]	1975-2003	217	41.793333	2.403056
Rędzin	Poland	[5]	2008	23	51.171944	16.950556
Calabria	Italy	[6]	1982-2000	193	39.07	16.53
Molëtai and Ðirvintos	Lithuania	[7]	2007-2009	287	55.00	25.233333
Ravnište, Vlasina, Babin zub, Petnica	Serbia	[8]	2014-2018	21	43.37	21.09
Buunderkamp , Herperduin, Maashorst, Stameren	Netherlands	[9]	2016	10	52.01	5.48
National Park “Smolny”	Russia	[10]	2018-2020	420	54.833333,	45.666667
Pallasjäirvi	Finland	[11]	1977-1988	818	68.0492183	24.1420597
Luhanka	Finland	[12]	1994	145	61.8366669	25.8444439
Karelia	Russia	[13]	1997, 2005-2007,2012 and 2013	301	62.016667	35.2
Molėtai and Zarasai districts	Lithuania	[14]	1999	120	55.6	26.00

### Sheet: S4
Table S4. Correlation between climatic data in the temporal dataset. Temp max - mean maximal monthly temperature [°C], Temp min - mean minimal monthly temperature [°C], Temp av - mean average monthly temperature [°C], Temp gr - minimal monthly temperature at the ground level [°C], Rainfall - monthly sum of rainfall [mm], Snowfall - maximal monthly depth of the snowcover [mm], Rainfall - number of…
	Temp max	Temp min	Temp av	Temp gr	Rainfall	Snowfall	Snowcover	Raindays
Temp min	0.9699
Temp_av	0.9943	0.9893
Temp_gr	0.7935	0.8681	0.8288
rainfall	0.2481	0.2215	0.2215	0.3619
snowfall0	0.7861	-0.7284	-0.7610	-0.4920	-0.1389
snowcover	0.8202	-0.7614	-0.7952	-0.5496	-0.1148	0.9800
raindays	0.0302	0.1198	0.0567	0.1554	0.2028	-0.1985	-0.2033
humid days	-0.2812	-0.1688	-0.2450	-0.0524	0.1603	0.1727	0.1754	0.9283

### Sheet: S5
Table S5. Correlation between climatic data in the spatial dataset. Lat - latitude, Alt - altitude (m a.s.l), Temp av - average annual temperature [°C], Temp gr - average annual temperature at the ground level [°C], Precipit - mean annual precipitation [mm], Ampl - annual amplitude of temperatures, Hum - mean soil humidity, Frost - sum of days with temperature below 0°C, Snow - mean annual snow c…
	Lat	Alt	Temp av	Temp gr	Ampl	Precip	Hum	Frost	Snow
Lat	1
Alt	-0.889	1
Temp av	-0.257	-0.184	1
Temp gr	0.1	-0.494	0.87	1
Ampl	-0.178	-0.182	0.814	0.898	1
Precip	0.042	0.292	-0.758	-0.621	-0.389	1
Hum	-0.643	0.519	0.224	0.062	0.258	0.032	1
Frost	-0.443	0.734	-0.617	-0.61	-0.253	0.77	0.294	1
Snow	-0.227	0.511	-0.648	-0.603	-0.275	0.897	0.381	0.873	1

### Sheet: S6
Table S6. Complete results of the glmTMB models for the temporal dataset. Explanatory variables: mass - host body mass, sex - host sex, density - host population density at the time of sampling, temperature - ground temperature in a given month, precipitation - number of days with rainfall or snowfall in a given month. AOD -analysis of deviance table , type III Wald χ2 tests. Significant p-values…
		AOD			ZINB
					Conditional				Zero-inflated
Response	Variable	χ2	df	p	Estimate	SE	z	p	Estimate	SE	z	p
Weather conditions at the time of the capture
A. annulosa	(Intercept)	4.588	1	0.032	-3.171	1.481	-2.142	0.032	4.870	1.128	4.316	<0.0001
AIC= 611.6	mass	24.356	1	<0.0001	0.186	0.038	4.935	<0.0001
R2=0.919	sex	14.628	1	<0.0001	-1.389	0.363	-3.825	<0.0001
	density	6.388	1	0.011	0.020	0.008	2.527	0.011
	temperature	4.873	1	0.027	0.207	0.094	2.208	0.027	-0.286	0.106	-2.690	0.007
	precipitation	0.877	1	0.349	-0.070	0.075	-0.937	0.349	-0.237	0.081	-2.910	0.004
A. tianjinensis	(Intercept)	4.156	1	0.041	1.109	0.544	2.039	0.042	-66.012	1022.560	-0.065	0.949
AIC=1421	mass	2.391	1	0.122	0.028	0.018	1.546	0.122
R2=0.471	sex	0.019	1	0.889	-0.025	0.176	-0.139	0.889
	density	5.206	1	0.023	-0.004	0.002	-2.282	0.023
	temperature	23.648	1	<0.0001	0.133	0.027	4.863	<0.0001	-0.269	84.832	-0.003	0.997
	precipitation	4.938	1	0.026	-0.057	0.026	-2.222	0.026	2.975	43.537	0.068	0.946
C. henttoneni	(Intercept)	5.296	1	0.021	1.109	0.544	2.039	0.042	-66.012	1022.560	-0.065	0.949
AIC=1421.0	mass	12.152	1	<0.0001	0.028	0.018	1.546	0.122
R2= 0.044	sex	2.055	1	0.152	-0.025	0.176	-0.139	0.889
	density	0.004	1	0.950	-0.004	0.002	-2.282	0.023
	temperature	14.433	1	<0.0001	0.133	0.027	4.863	<0.0001	-0.269	84.832	-0.003	0.997
	precipitation	6.564	1	0.010	-0.057	0.026	-2.222	0.026	2.975	43.537	0.068	0.946
H. mixtum	(Intercept)	1.005	1	0.316	-0.285	0.284	-1.002	0.316	0.407	1.770	0.230	0.818
AIC = 2620.6	mass	23.110	1	<0.0001	0.042	0.009	4.807	<0.0001
R2 = 0.507	sex	1.007	1	0.316	-0.092	0.091	-1.003	0.316
	density	53.619	1	<0.0001	0.006	0.001	7.322	<0.0001
	temperature	0.001	1	0.971	-0.001	0.016	-0.037	0.971	-0.375	0.190	-1.979	0.048
	precipitation	0.461	1	0.497	-0.007	0.011	-0.679	0.497	-0.321	0.216	-1.484	0.138
M. muris	(Intercept)	3.280	1	0.070	-1.194	0.659	-1.811	0.070	-186.340	126.124	-1.477	0.140
AIC= 701.6	mass	9.910	1	0.002	0.073	0.023	3.148	0.002
R2=NA	sex	9.354	1	0.002	-0.783	0.256	-3.058	0.002
	density	4.609	1	0.032	-0.004	0.002	-2.147	0.032
	temperature	11.376	1	0.001	-0.147	0.044	-3.373	<0.0001	-17.588	11.879	-1.481	0.139
	precipitation	0.209	1	0.648	0.013	0.029	0.457	0.648	9.352	6.273	1.491	0.136
P. omphalodes	(Intercept)	5.869	1	0.015	-4.056	1.674	-2.423	0.015	2.020	1.471	1.373	0.170
AIC=311.8	mass	3.092	1	0.079	0.080	0.046	1.758	0.079
R2=0.002	sex	0.965	1	0.326	-0.298	0.304	-0.982	0.326
	density	0.312	1	0.577	0.002	0.004	0.558	0.577
	temperature	3.651	1	0.056	-0.154	0.080	-1.911	0.056	0.276	0.105	2.631	0.009
	precipitation	3.409	1	0.065	0.129	0.070	1.846	0.065	0.006	0.082	0.074	0.941
Weather conditions 2 months prior to the capture
A. annulosa	(Intercept)	5.344	1	0.021	4.751	2.055	2.312	0.021	6.154	3.528	1.744	0.081
AIC= 604.0	mass	31.504	1	<0.0001	0.218	0.039	5.613	<0.0001
R2=0.959	sex	13.463	1	<0.0001	-1.332	0.363	-3.669	0.004
	density	8.522	1	0.004	-0.013	0.004	-2.919	0.004
	temperature	1.588	1	0.208	-0.078	0.062	-1.260	0.208	-0.253	0.098	-2.580	0.010
	precipitation	12.867	1	<0.0001	-0.543	0.151	-3.587	<0.0001	-0.396	0.289	-1.369	0.171
A. tianjinensis	(Intercept)	0.198	1	0.657	0.360	0.809	0.444	0.657	-8.961	316.020	-0.028	0.977
AIC=1423.1	mass	6.122	1	0.013	0.046	0.019	2.474	0.013
R2=0.463	sex	0.103	1	0.748	-0.056	0.175	-0.321	0.748
	density	29.405	1	<0.0001	-0.011	0.002	-5.423	<0.0001
	temperature	13.575	1	<0.0001	0.113	0.031	3.684	<0.0001	0.070	14.509	0.005	0.996
	precipitation	0.001	1	0.982	-0.001	0.044	-0.022	0.982	0.088	15.896	0.006	0.996
C.henttoneni	(Intercept)	23.361	1	<0.0001	-5.236	1.083	-4.833	<0.0001	-3.606	9.337	-0.386	0.699
AIC NA	mass	20.015	1	<0.0001	0.084	0.019	4.474	<0.0001
R2=0.021	sex	1.379	1	0.240	0.227	0.193	1.174	0.240
	density	0.001	1	0.977	0.000	0.002	-0.029	0.977
	temperature*	7.173	1	0.007	0.082	0.031	2.678	0.007	-0.092	0.426	-0.216	0.829
	precipitation	5.733	1	0.017	0.088	0.037	2.394	0.017	NA	NA	NA	NA
H. mixtum	(Intercept)	8.857	1	0.003	1.012	0.340	2.976	0.003	25.959	51.626	0.503	0.615
AIC = 2585.3	mass	21.199	1	<0.0001	0.042	0.009	4.604	<0.0001
R2 = 0.555	sex	1.145	1	0.285	-0.095	0.089	-1.070	0.285
	density	76.730	1	<0.0001	0.006	0.001	8.760	<0.0001
	temperature	28.923	1	<0.0001	-0.062	0.012	-5.378	<0.0001	-1.163	1.970	-0.590	0.555
	precipitation	25.259	1	<0.0001	-0.090	0.018	-5.026	<0.0001	-2.831	5.392	-0.525	0.600
M. muris	(Intercept)	0.001	1	0.979	0.051	1.945	0.026	0.979	7.383	3.948	1.870	0.062
AIC= 707.5	mass	18.272	1	<0.0001	0.123	0.029	4.275	<0.0001
R2=0.036	sex	9.532	1	0.002	-0.837	0.271	-3.087	0.002
	density	4.765	1	0.029	-0.006	0.003	-2.183	0.029
	temperature	0.426	1	0.514	0.051	0.078	0.652	0.514	-0.230	0.106	-2.166	0.030
	precipitation	2.445	1	0.118	-0.179	0.115	-1.563	0.118	-0.546	0.358	-1.526	0.127
P. omphalodes	(Intercept)	5.919	1	0.015	-3.334	1.370	-2.433	0.015	-4.466	2.304	-1.938	0.053
AIC=353.8	mass	0.055	1	0.814	0.011	0.048	0.235	0.814
R2=-0.009	sex	0.237	1	0.626	0.183	0.376	0.487	0.626
	density	15.442	1	<0.0001	0.020	0.005	3.930	<0.0001
	temperature	0.029	1	0.864	-0.007	0.038	-0.171	0.864	1.014	0.255	3.973	<0.0001
	precipitation	0.526	1	0.468	0.043	0.059	0.725	0.468	-0.022	0.112	-0.200	0.841
Weather conditions 4 months prior to the capture
A. annulosa	(Intercept)	6.410	1	0.011	-3.715	1.467	-2.532	0.011	0.728	2.046	0.356	0.722
AIC= 623.6	mass	26.443	1	0.000	0.184	0.036	5.142	<0.0001
R2=0.843	sex	13.766	1	<0.0001	-1.215	0.327	-3.710	<0.0001
	density	12.778	1	<0.0001	-0.013	0.004	-3.575	<0.0001
	temperature*	0.410	1	0.522	0.028	0.044	0.640	0.522	-0.331	0.138	-2.403	0.016
	precipitation	6.429	1	0.011	0.115	0.045	2.536	0.011	0.087	0.097	0.900	0.368
A. tianjinensis	(Intercept)	8.089	1	0.004	2.491	0.876	2.844	0.004	4.109	1.857	2.212	0.027
AIC= 1436.2	mass	4.196	1	0.041	0.046	0.022	2.048	0.041
R2=0.080	sex	0.077	1	0.782	-0.051	0.184	-0.277	0.782
	density	17.045	1	<0.0001	-0.008	0.002	-4.129	<0.0001
	temperature*	2.169	1	0.141	-0.056	0.038	-1.473	0.141	-0.338	0.103	-3.278	0.001
	precipitation	3.309	1	0.069	-0.048	0.027	-1.819	0.069	-0.138	0.088	-1.557	0.119
C. henttoneni	(Intercept)	9.043	1	0.003	-1.683	0.560	-3.007	0.003	7.521	4.997	1.505	0.132
AIC= 940.9	mass	18.087	1	<0.0001	0.081	0.019	4.253	<0.0001
R2= 0.027	sex	1.826	1	0.177	0.264	0.195	1.351	0.177
	density	2.117	1	0.146	0.002	0.001	1.455	0.146
	temperature	1.916	1	0.166	-0.028	0.020	-1.384	0.166	-0.957	0.429	-2.232	0.026
	precipitation	8.346	1	0.004	-0.073	0.025	-2.889	0.004	-1.232	0.660	-1.868	0.062
H. mixtum	(Intercept)	0.387	1	0.534	-0.168	0.270	-0.622	0.534	3.415	1.996	1.711	0.087
AIC = 2604.4	mass	27.435	1	<0.0001	0.047	0.009	5.238	<0.0001
R2 = 0.526	sex	1.172	1	0.279	-0.099	0.091	-1.083	0.279
	density	42.886	1	<0.0001	0.005	0.001	6.549	<0.0001
	temperature	2.099	1	0.147	0.011	0.008	1.449	0.147	0.440	0.249	1.768	0.077
	precipitation	0.882	1	0.348	-0.010	0.010	-0.939	0.348	-0.483	0.250	-1.937	0.053
M. muris	(Intercept)	2.916	1	0.088	-1.025	0.600	-1.708	0.088	6.319	285.397	0.022	0.982
AIC= 700.5	mass	17.331	1	<0.0001	0.098	0.023	4.163	<0.0001
R2=NA	sex	11.013	1	0.001	-0.842	0.254	-3.319	0.001
	density	1.605	1	0.205	-0.003	0.002	-1.267	0.205
	temperature	9.063	1	0.003	0.109	0.036	3.010	0.003	8.833	115.484	0.076	0.939
	precipitation	3.609	1	0.057	-0.053	0.028	-1.900	0.057	-1.535	32.716	-0.047	0.963
P. omphalodes	(Intercept)	3.878	1	0.049	-6.320	3.209	-1.969	0.049	3.171	2.235	1.419	0.156
AIC=356.5	mass	0.084	1	0.772	0.016	0.055	0.290	0.772
R2=0.001	sex	1.163	1	0.281	-0.369	0.342	-1.078	0.281
	density	6.161	1	0.013	-0.019	0.008	-2.482	0.013
	temperature	6.964	1	0.008	0.234	0.089	2.639	0.008	-0.033	0.044	-0.745	0.456
	precipitation	4.442	1	0.035	0.250	0.118	2.107	0.035	-0.097	0.092	-1.057	0.290
* Due to model convergence problems, the average temperature was fitted instead of ground temperature.

### Sheet: S7
Table S7. Complete results of the glmTMB models for the medium-scale spatial dataset. Explanatory variables: mass - host body mass, sex - host sex, density - host population density at the time of sampling, latitiude - latidude in degrees N, temperature - ground temperature in °C, precipitation (sum in mm per year), humidity - ground humidity. AOD -analysis of deviance table , type III Wald χ2 te…
		AOD			ZINB
					Conditional				Zero-inflated
Response	Variable	χ2	df	p	Estimate	SE	z	p	Estimate	SE	z	p
A. annulosa	(Intercept)	8.020	1	0.005	27.824	9.825	2.832	0.005	34.470	75.980	0.454	0.650
AIC=365.3	mass	33.609	1	< 0.0001	0.210	0.036	5.797	< 0.0001
R2=0.815	sex	10.075	1	0.002	-1.238	0.390	-3.174	0.002
	density	0.007	1	0.932	0.001	0.006	0.085	0.932
	latitude	0.466	1	0.495	-0.083	0.122	-0.683	0.495	-0.455	1.056	-0.430	0.667
	temperature	19.223	1	< 0.0001	-3.022	0.689	-4.384	< 0.0001	-3.673	2.020	-1.818	0.069
	humidity	0.011	1	0.915	-0.561	5.268	-0.107	0.915	58.369	66.590	0.876	0.381
A. tianjinensis	(Intercept)	2.746	1	0.097	-60.553	36.541	-1.657	0.098	-86.525	58.569	-1.477	0.140
AIC=650.6	mass	5.608	1	0.018	0.067	0.028	2.368	0.018
R2=0.898	sex	0.807	1	0.369	0.250	0.278	0.898	0.369
	density	10.185	1	0.001	-0.042	0.013	-3.191	0.001
	latitude	0.021	1	0.885	0.033	0.225	0.145	0.885	-1.601	1.710	-0.936	0.349
	temperature	2.173	1	0.140	6.026	4.088	1.474	0.140	15.360	9.088	1.690	0.091
	precipitation	0.658	1	0.417	0.016	0.019	0.811	0.417	0.052	0.037	1.411	0.158
H. mixtum	(Intercept)	13.010	1	<0.0001	-48.940	13.568	-3.607	<0.0001	100.014	66.346	1.508	0.132
AIC= 647.8	mass	20.929	1	<0.0001	0.098	0.021	4.575	<0.0001
R2=0.241	sex	0.738	1	0.390	0.184	0.215	0.859	0.390
	density	1.001	1	0.317	-0.003	0.003	-1.001	0.317
	latitude	5.182	1	0.023	0.406	0.178	2.276	0.023	-2.973	1.952	-1.523	0.128
	temperature	22.117	1	<0.0001	2.226	0.473	4.703	<0.0001	4.715	4.689	1.006	0.315
	precipitation	24.072	1	<0.0001	0.010	0.002	4.906	<0.0001	0.008	0.009	0.957	0.339
M. muris	(Intercept)	1.146	1	0.284	15.803	14.764	1.070	0.284	-114.125	128.926	-0.885	0.376
AIC=302.9	mass	9.085	1	0.003	0.132	0.044	3.014	0.003
R2= 0.169	sex	3.131	1	0.077	-0.825	0.466	-1.769	0.077
	density	11.876	1	0.001	0.028	0.008	3.446	0.001
	latitude	0.053	1	0.818	-0.031	0.137	-0.230	0.818	0.951	1.889	0.504	0.615
	temperature	1.418	1	0.234	-1.305	1.096	-1.191	0.234	9.481	6.242	1.519	0.129
	humidity	2.603	1	0.107	-23.203	14.382	-1.613	0.107	-76.486	49.966	-1.531	0.126

### Sheet: S8
Table S8. List of parasites reported in published studies (for reference see Table S3) along with data from our medium-scale spatial dataset, including only locations where >10 voles were analysed. n - number of voles screened for the presence of helminths, % - percent of locations where a given parasite species was recorded. Whenever possible, synonimic names were included.
	species	n	%
Nematoda	Anglostrongylus dujardini	2	2025-07-14
	Aonchotheca annulosa	12	42.86
	Aonchotheca murisylvatici	9	32.14
	Aspiculuris dinniki	1	3.57
	Aspiculuris tetraptera = tianjinensis	7	25
	Capillaria sp.	3	10.71
	Heligmosomoides glareoli	14	50
	Heligmosomoides polygyrus	3	10.71
	Heligmosomoides sp.	2	2025-07-14
	Heligmosomum costellatum	2	2025-07-14
	Heligmosomum mixtum	16	57.14
	Hepaticola hepatica = Capillaria hepatica	1	3.57
	Longistriata minuta	1	3.57
	Mastophorus muris	12	42.86
	Porrocaecum spp., larvae	1	3.57
	Rhabditis orbitalis	1	3.57
	Rictularia proni	1	3.57
	Syphacia petrusewiczi	11	39.29
	Syphacia stroma	1	3.57
	Trichocephalus muris	5	17.86
	Trichuris arvicoale	4	14.29
	Trichuris muris	1	3.57
	Trichuris sp.	1	3.57
Cestoda	Anoplocephaloides dentata	3	10.71
	Arostrolepis horrida	1	3.57
	Catenotaenia henttoneni = Catenotaenia cricetorum	11	39.29
	Catenotaenia sp.	1	3.57
	Cladotaenia globufera	3	10.71
	Corrigia vitta	4	14.29
	Dilepis undula	1	3.57
	Echinococcus multilocularis (larva)	1	3.57
	Hymenolepis asimetrica	2	2025-07-14
	Hymenolepis diminuta	1	3.57
	Mesocestoides lineatus (larva)	4	14.29
	Paranoplocephala gracilis	3	10.71
	Paranoplocephala kaleali	1	3.57
	Paranoplocephala omphalodes	8	28.57
	Pterothominx sadovskoi	1	3.57
	Spirometra erinacei	1	3.57
	Taenia = Hydatigena taeniaeformis (latrrva)	3	10.71
	Taenia martis (larva)	5	17.86
	Taenia polyacantha (larva)	2	2025-07-14
	Taenia tenuicolis	2	2025-07-14
	Taenia= Versteria mustelae (larva)	3	10.71
	Verseria mustelae	1	3.57
Trematoda	Alaria alata	1	3.57
	Mediogonimumus jourdanei	1	3.57
	Notocotylus noyeri	2	2025-07-14
	Plagiorchis elegans	1	3.57
	Plagiorchis maculosus	1	3.57
	Skrjabinoplagiorchis vigisi	1	3.57
	Strigea sphaerula	1	3.57

### Sheet: S9
Table S8. Complete results of the glmTMB models for the large-scale spatial dataset. n - number of voles analysed in a given location, lat - latitude,
		AOD			ZINB
					Conditional				Zero-inflated
Response	Variable	χ2	df	p	Estimate	SE	z	p	Estimate	SE	z	p
A. annulosa	(Intercept)	3.798	1	0.0513	-10.2402	2545-05-01	-1.949	0.0513	-36.5983	15.9972	-2.288	0.0221
AIC=0.2	n	5596-01-01	1	0.2117	0.0056	0.0044	1.249	0.2117
R2=0.983	latitude	8982-04-01	1	0.0269	0.1454	0.0657	2.213	0.0269	0.4747	0.204	2.327	0.0199
	precipitation	5444-01-01	1	0.214	-0.0024	0.0019	-1.243	0.214	0.0132	0.0053	2.504	0.0123
	temperature	1.0538	1	0.3046	0.2453	0.239	1.026	0.3046	0.4294	0.4715	0.911	0.3625
C. henttoneni	(Intercept)	28.4432	1	0	25.3642	7559-04-01	5.333	0	-7.6809	14.3826	-0.534	0.5933
AIC=-12.7	n	3917-06-01	1	0.0115	0.0037	0.0015	2.528	0.0115
R2=0.961	latitude	40.5695	1	0	-0.3005	0.0472	-6.369	0	0.1986	0.1891	2025-01-05	0.2936
	precipitation	6198-12-01	1	0.0004	-0.008	0.0022	-3.552	0.0004	-0.0098	0.0047	-2.066	0.0388
	temperature	38.8105	1	0	-0.8491	0.1363	-6.23	0	0.5673	0.5586	1.016	0.3098
H. glareoli	(Intercept)	0.0265	1	0.8707	-0.3702	2748-02-01	-0.163	0.8707	-0.134	591.6158	0	1
AIC= -1.2	n	4583-08-01	1	0.0036	0.0013	0.0004	2.908	0.0036
R2=0.511	latitude	0.1817	1	0.6699	0.0121	0.0285	0.426	0.6699	-0.1132	3941-07-01	-0.015	0.988
	precipitation	0.0376	1	0.8463	0.0001	0.0005	0.194	0.8463	-0.0018	0.1472	-0.013	0.99
	temperature	4529-01-01	1	0.2281	0.0938	0.0778	1.205	0.2281	-0.2982	21.5122	-0.014	0.989
H. mixtum	(Intercept)	2636-02-01	1	0.1324	-12.95	8.607	-1.504	0.1324	8.1736	7121-09-01	0.842	0.4
AIC= 22.5	n	0.1089	1	0.7414	-0.0003	0.001	-0.33	0.7414
R2=0.725	latitude	3432-03-01	1	0.0675	0.1951	0.1067	1.828	0.0675	-0.2266	0.148	-1.532	0.126
	precipitation	5023-02-01	1	0.1137	-0.0027	0.0017	-1.582	0.1137	-0.001	0.0028	-0.372	0.71
	temperature	5493-01-01	1	0.2132	0.3715	0.2985	1.245	0.2132	0.3851	0.3845	1.001	0.317
M. muris	(Intercept)	0.833	1	0.3614	4712-07-01	8.1858	0.913	0.3614	-7.8575	9.0389	-0.869	0.385
AIC=24.4	n	0.79	1	0.3741	0.0019	0.0022	0.889	0.3741
R2=0.385	latitude	0.9111	1	0.3398	-0.1024	0.1073	-0.955	0.3398	0.0903	0.1124	0.804	0.421
	precipitation	6526-06-01	1	0.0099	-0.0076	0.003	-2.579	0.0099	0.003	0.0026	2025-01-17	0.242
	temperature	0.0232	1	0.8791	0.056	0.3681	0.152	0.8791	0.169	0.324	0.522	0.602
S. petrusewiczi	(Intercept)	8644-01-01	1	0.1721	-10.56	7.733	-1.365	0.172	8278-10-01	6962-09-01	1.117	0.264
AIC=10.2	n	6319-01-01	1	0.2014	0.001	0.0008	1.278	0.201
R2=0.804	latitude	0.9684	1	0.3251	0.133	0.1351	0.984	0.325	-0.1511	0.1204	-1.255	0.21
	precipitation	1.1677	1	0.2799	-0.0065	0.006	-1.081	0.28	-0.0019	0.0027	-0.714	0.475
	temperature	7536-01-01	1	0.1854	0.5635	0.4256	1.324	0.185	-0.1331	0.3386	-0.393	0.694
Helmints (no. of species)	(Intercept)	18.6871	1	0	1.0945	9421-01-01	0.564	0.573	-0.2701	311.5895	-0.001	0.999
AIC=157.9	n	0.0706	1	0.7905	0.0016	0.0004	4.323	0
R2= 0.604	latitude	2.872	1	0.0901	-0.0064	0.0242	-0.266	0.7905	-0.0998	9276-03-01	-0.025	0.98
	precipitation	0.0694	1	0.7921	0.0008	0.0005	1.695	0.0901	-0.0016	0.0765	-0.02	0.984
	temperature				0.0172	0.0652	0.264	0.7921	-0.2377	2631-11-01	-0.021	0.983
Nematodes (no. of species)	(Intercept)	0.0265	1	0.8707	-0.3702	2748-02-01	-0.163	0.8707	-0.134	591.6158	0	1
AIC=119.3	n	4583-08-01	1	0.0036	0.0013	0.0004	2.908	0.0036
R2=0.618	latitude	0.1817	1	0.6699	0.0121	0.0285	0.426	0.6699	-0.1132	3941-07-01	-0.015	0.988
	precipitation	0.0376	1	0.8463	0.0001	0.0005	0.194	0.8463	-0.0018	0.1472	-0.013	0.99
	temperature	4529-01-01	1	0.2281	0.0938	0.0778	1.205	0.2281	-0.2982	21.5122	-0.014	0.989

### Sheet: Reference list
List of references of the published articles used in the large-scale spatial analysis
1. Bjelić-Čabrilo O, Kostić D. 2011. Helminth fauna of the bank vole Myodes glareolus (Rodentia, Arvicolinae) on the territory of Fruška Gora Mountain (Serbia) – a potential source of zoonoses. Bulg J Agric Sci 17: 829–836.
2. Lynggaard C, Woolsey I, Al-Sabi MNS, Bertram MG, Jensen TS. 2018. Parasites in Myodes glareolus and their association with diet assessed by stable isotope analysis. Int J Parasitol Parasites Wildl 7: 180–186. doi:10.1016/j.ijppaw.2018.04.004
3. Bouilloud M, Galan M, Dubois A, Diagne C, Marianneau P, Roche B, et al. 2023. Three-way relationships between gut microbiota, helminth assemblages and bacterial infections in wild rodent populations. Peer Community J 3: e243. doi:10.24072/pcjournal.243
4. Ribas A, Feliu C, Torre I, Arrizabalaga A. 2009. Helminth communities of the bank vole Myodes glareolus (Rodentia, Arvicolinae) in two populations: Montseny Natural Park (NE Spain) and Pi Natural Reserve (French Pyrenees). Rev Ibero-Latinoam Parasitol 1: 1–10.
5. Hildebrand J, Zalesny G, Okulewicz A, Baszkiewicz K. 2009. Preliminary studies on the zoonotic importance of rodents as a reservoir of toxocariasis from recreation grounds in Wroclaw (Poland). Helminthologia 46: 80–84. doi:10.2478/s11687-009-0016-9
6. Milazzo C, Casanova JC, Aloise G, Ribas A, Cagnin M. 2003. Helminths of the bank vole Clethrionomys glareolus (Rodentia, Arvicolinae) in southern Italy. Ital J Zool 70: 333–337. doi:10.1080/11250000309356539
7. Skyrienė G, Ulevičius A, Samas A. 2011. Levels of helminth infection of small rodents in two interspersed habitats—the forest and beaver sites. Baltic For 17: 299–307.
8. Miljević M, Čabrilo B, Budinski I, Rajičić M, Bajić B, Bjelić-Čabrilo O, et al. 2022. Host–parasite relationship—nematode communities in populations of small mammals. Animals 12: 2617. doi:10.3390/ani12192617
9. Hofmeester TR, Bügel EJ, Hendrikx B, Maas M, Franssen FFJ, Sprong H, et al. 2019. Parasite load and site-specific parasite pressure as determinants of immune indices in two sympatric rodent species. Animals 9: 1015. doi:10.3390/ani9121015
10. Kirillova N, Ruchin A, Kirillov A. 2021. Helminths in myomorph rodents (Rodentia, Myomorpha) from the national park “Smolny” and its surroundings (European Russia). Forests 12: 1510. doi:10.3390/f12111510
11. Haukisalmi V, Henttonen H. 1990. The impact of climatic factors and host density on the long-term population dynamics of vole helminths. Oecologia 83: 309–315. doi:10.1007/BF00317553
12. Henttonen H, Haukisalmi V, Pirkkalainen H, Niemelä J. 1998. Ekologisten käytävien merkityksestä keskisuomalaisissa talousmetsissä. In: Annila E, editor. Monimuotoinen metsä: Metsäluonnon monimuotoisuuden tutkimusohjelman väliraportti. Metsäntutkimuslaitoksen tiedonantoja 705: 255–271.
13. Bugmyrin SV, Korosov AV, Bespyatova LA, Ieshko EP. 2015. Helminth fauna of the bank vole Myodes glareolus (Schreber, 1780) in the Kizhi Archipelago. Parazitologiya 49: 61–71.
14. Mažeika V, Paulauskas A, Balčiauskas L. 2003. New data on the helminth fauna of rodents of Lithuania. Acta Zool Litu 13: 34–39. doi:10.1080/13921657.2003.10512542
